# Chemical factors induce aggregative multicellularity in a close unicellular relative of animals

**DOI:** 10.1101/2022.12.01.517680

**Authors:** Núria Ros-Rocher, Ria Q. Kidner, Catherine Gerdt, W. Sean Davidson, Iñaki Ruiz-Trillo, Joseph P. Gerdt

## Abstract

Regulated cellular aggregation is an essential process for development and healing in many animal tissues. In some animals and a few distantly related unicellular species, cellular aggregation is regulated by diffusible chemical cues. However, it is unclear whether regulated cellular aggregation was part of the life cycles of the first multicellular animals and/or their unicellular ancestors. To fill this gap, we investigated the triggers of cellular aggregation in one of animals’ closest unicellular living relatives – the filasterean *Capsaspora owczarzaki*. We discovered that *Capsaspora* aggregation is induced by chemical cues, as observed in some of the earliest branching animals and other unicellular species. Specifically, we found that calcium ions and lipids present in lipoproteins function together to induce aggregation of viable *Capsaspora* cells. We also found that this multicellular stage is reversible, as depletion of the cues triggers disaggregation, which can be overcome upon re-induction. Our finding demonstrates that chemically regulated aggregation is important across diverse members of the holozoan clade. Therefore, this phenotype was plausibly integral to the life cycles of the unicellular ancestors of animals.
