## Supplementary material for "Chemical factors induce aggregative multicellularity in a close unicellular relative of animals": table S2

### Sheet: Table S2
Lipid type	% by weight composition in isopropanol solution	Intensities by LCMS in isopropanol solution (x105)	Intensities by LCMS in prepared protein-free LDL particles (x105)	Relative composition by weight in prepared protein-free LDL particles*	% by weight composition in prepared protein-free LDL particles**
Cholesterol	19.2308	6.23	11.9	36.7329	12.6876
POPC	16.8269	5.04	43.2	144.231	49.8174
SM	5.76923	88.3	217	14.1781	4.89711
Triolein	10.0962	186	214	11.616	4.01218
Cholesteryl oleate	48.0769	28	48.2	82.761	28.5857
Total	100			289.519	100
* Calculated with the following equation: (intensity in prepared particles / intensity in isopropanol solution) * known % in isopropanol solution
** Calculated by dividing relative composition by the total (289.5) and multiplying by 100%
